# ER-located PIN5 transporter generates potent auxin sinks driven by the IAA decarboxylation pathway

**DOI:** 10.1101/2024.01.24.576992

**Authors:** Milada Čovanová, Karel Müller, Nikoleta Klierová, Nayyer Abdollahi Sisi, Petr Skůpa, Ondřej Smetana, Petre Ivanov Dobrev, Kamil Růžička, Jan Petrášek

## Abstract

Auxin is an essential and well-investigated regulator of plant development. Still, many aspects determining its (sub-)cellular distribution, as well as its metabolic turnover, are obscure. PIN5 is a transporter that resides on the endoplasmic reticulum and is presumed to influence internal auxin homeostasis by direct sequestration and subsequent degradation. Due to its distinct expression pattern and incomplete metabolomics analyses, the exact role of PIN5 protein and the identity of downstream auxin degradation products show significant gaps. To this end, we utilized morphologically homogeneous tobacco BY-2 cell cultures. We show that the expression of *Arabidopsis thaliana AtPIN5* in the BY-2 system phenocopies so-called auxin starvation defects. Moreover, we reveal that the activity of *At*PIN5 leads, in extreme cases, to the broad range of processes accompanying programmed cell death (PCD). Notably, based on the recently updated knowledge on auxin metabolism, we also show that a significant part of auxin metabolites downstream of the *At*PIN5 activity are part of the re-emerged auxin decarboxylation pathway. Taking together, we report the direct induction of PCD by auxin stimulus and propose the physiological framework of the auxin decarboxylation route.
