## Supplementary Table 1 for "ER-located PIN5 transporter generates potent auxin sinks driven by the IAA decarboxylation pathway"

### Sheet: Supp. Table 1
Supp. Table 1. Results of PANTHER Overrepresentation test (GO -Molecular function) of transcripts significantly upregulated in auxin-starved as well as in AtPIN5 overexpressing BY-2 cells.
Analysis Type:	PANTHER Overrepresentation Test (Released 20231017)
Annotation Version and Release Date:	GO Ontology database DOI: 10.5281/zenodo.7942786 Released 2023-01-05
Analyzed List:	Transcripts significantly upregulated in auxin starved vs control BY-2 and EST:AtPIN5 vs DMSO:AtPIN5
Reference List:	Nicotiana tabacum (all genes in database)
Test Type:	FISHER
Correction:	FDR
GO molecular function complete	Nicotiana tabacum - REFLIST (61366)	Client Text Box Input (2735)	Client Text Box Input (expected)	Client Text Box Input (over/under)	Client Text Box Input (fold Enrichment)	Client Text Box Input (raw P-value)	Client Text Box Input (FDR)
oxaloacetate transmembrane transporter activity (GO:0015131)	4	3	0.18	+	16.83	0.00239	0.0392
thiosulfate transmembrane transporter activity (GO:0015117)	4	3	0.18	+	16.83	0.00239	0.0389
structural constituent of cell wall (GO:0005199)	10	7	0.45	+	15.71	3.4e-06	0.000131
glutamate decarboxylase activity (GO:0004351)	9	4	0.4	+	9.97	0.00173	0.0304
pyruvate decarboxylase activity (GO:0004737)	11	4	0.49	+	8.16	0.00309	0.0491
P-type calcium transporter activity (GO:0005388)	28	10	1.25	+	8.01	3.1e-06	0.000123
chitin binding (GO:0008061)	30	9	1.34	+	6.73	3.06e-05	0.000999
inositol trisphosphate phosphatase activity (GO:0046030)	24	7	1.07	+	6.54	0.000272	0.00745
transmembrane receptor protein serine/threonine kinase activity (GO:0004675)	24	7	1.07	+	6.54	0.000272	0.00736
inositol-polyphosphate 5-phosphatase activity (GO:0004445)	24	7	1.07	+	6.54	0.000272	0.00728
xyloglucan:xyloglucosyl transferase activity (GO:0016762)	71	20	3.16	+	6.32	1.32e-09	9.56e-08
phosphatidylinositol-3,4,5-trisphosphate 5-phosphatase activity (GO:0034485)	25	7	1.11	+	6.28	0.000335	0.00859
ammonium transmembrane transporter activity (GO:0008519)	18	5	0.8	+	6.23	0.00249	0.0403
chitinase activity (GO:0004568)	48	13	2.14	+	6.08	1.45e-06	6.41e-05
phosphatidylinositol trisphosphate phosphatase activity (GO:0034594)	30	7	1.34	+	5.24	0.000852	0.0178
lactoperoxidase activity (GO:0140825)	221	51	9.85	+	5.18	5.13e-19	1.75e-16
glutathione transferase activity (GO:0004364)	126	29	5.62	+	5.16	1.97e-11	1.74e-09
protein serine kinase activity (GO:0106310)	175	40	7.8	+	5.13	4.05e-15	6.43e-13
nitrate transmembrane transporter activity (GO:0015112)	37	8	1.65	+	4.85	0.000571	0.0129
phosphatidylinositol-4,5-bisphosphate phosphatase activity (GO:0106019)	34	7	1.52	+	4.62	0.0016	0.0287
inositol phosphate phosphatase activity (GO:0052745)	34	7	1.52	+	4.62	0.0016	0.0285
phosphatidylinositol-4,5-bisphosphate 5-phosphatase activity (GO:0004439)	34	7	1.52	+	4.62	0.0016	0.0283
oxidoreductase activity, acting on peroxide as acceptor (GO:0016684)	309	59	13.77	+	4.28	2.45e-18	5.83e-16
peroxidase activity (GO:0004601)	309	59	13.77	+	4.28	2.45e-18	5.3e-16
P-type ion transporter activity (GO:0015662)	62	11	2.76	+	3.98	0.000259	0.00727
P-type transmembrane transporter activity (GO:0140358)	62	11	2.76	+	3.98	0.000259	0.00718
antioxidant activity (GO:0016209)	347	60	15.47	+	3.88	7.54e-17	1.5e-14
endopeptidase inhibitor activity (GO:0004866)	118	20	5.26	+	3.8	1.81e-06	7.83e-05
peptidase inhibitor activity (GO:0030414)	118	20	5.26	+	3.8	1.81e-06	7.69e-05
endopeptidase regulator activity (GO:0061135)	120	20	5.35	+	3.74	2.27e-06	9.5e-05
calcium ion transmembrane transporter activity (GO:0015085)	85	14	3.79	+	3.7	8.08e-05	0.00247
peptidase regulator activity (GO:0061134)	124	20	5.53	+	3.62	3.54e-06	0.000134
FMN binding (GO:0010181)	69	11	3.08	+	3.58	0.000582	0.0131
nucleoside transmembrane transporter activity (GO:0005337)	57	9	2.54	+	3.54	0.0019	0.0326
nucleobase transmembrane transporter activity (GO:0015205)	58	9	2.58	+	3.48	0.00212	0.0358
lipase activity (GO:0016298)	223	34	9.94	+	3.42	5.96e-09	3.84e-07
transmembrane receptor protein kinase activity (GO:0019199)	66	10	2.94	+	3.4	0.00144	0.0263
phospholipase activity (GO:0004620)	131	19	5.84	+	3.25	2.34e-05	0.000773
polysaccharide binding (GO:0030247)	112	16	4.99	+	3.21	0.000117	0.0034
glucosyltransferase activity (GO:0046527)	405	56	18.05	+	3.1	2.97e-12	2.72e-10
phosphatidylinositol-4,5-bisphosphate binding (GO:0005546)	82	11	3.65	+	3.01	0.00205	0.0348
FAD binding (GO:0071949)	139	18	6.2	+	2.91	0.00014	0.00401
heme binding (GO:0020037)	874	113	38.95	+	2.9	3.3e-21	1.31e-18
phosphoric diester hydrolase activity (GO:0008081)	101	13	4.5	+	2.89	0.00118	0.0223
oxidoreductase activity, acting on single donors with incorporation of molecular oxygen (GO:0016701)	107	13	4.77	+	2.73	0.00189	0.0326
tetrapyrrole binding (GO:0046906)	947	113	42.21	+	2.68	1.07e-18	3.2e-16
inorganic anion transmembrane transporter activity (GO:0015103)	140	16	6.24	+	2.56	0.00109	0.0217
calcium ion binding (GO:0005509)	513	58	22.86	+	2.54	1.81e-09	1.27e-07
UDP-glucosyltransferase activity (GO:0035251)	327	36	14.57	+	2.47	3.12e-06	0.000122
transferase activity, transferring alkyl or aryl (other than methyl) groups (GO:0016765)	321	35	14.31	+	2.45	7.87e-06	0.000284
carboxy-lyase activity (GO:0016831)	148	16	6.6	+	2.43	0.00262	0.0421
beta-glucosidase activity (GO:0008422)	149	16	6.64	+	2.41	0.0027	0.0432
L-ascorbic acid binding (GO:0031418)	253	27	11.28	+	2.39	8.32e-05	0.00251
carbohydrate binding (GO:0030246)	604	63	26.92	+	2.34	6.02e-09	3.77e-07
glucosidase activity (GO:0015926)	174	18	7.75	+	2.32	0.00179	0.0311
dioxygenase activity (GO:0051213)	378	39	16.85	+	2.31	7.21e-06	0.000264
vitamin binding (GO:0019842)	504	50	22.46	+	2.23	7.95e-07	3.71e-05
phospholipid binding (GO:0005543)	222	22	9.89	+	2.22	0.00113	0.0219
monosaccharide binding (GO:0048029)	276	27	12.3	+	2.19	0.000474	0.0111
calmodulin binding (GO:0005516)	258	25	11.5	+	2.17	0.000591	0.0132
2-oxoglutarate-dependent dioxygenase activity (GO:0016706)	279	27	12.43	+	2.17	0.000502	0.0116
protein serine/threonine phosphatase activity (GO:0004722)	270	26	12.03	+	2.16	0.0007	0.0152
protein serine/threonine kinase activity (GO:0004674)	1253	120	55.84	+	2.15	2.02e-13	2.4e-11
hydrolase activity, hydrolyzing O-glycosyl compounds (GO:0004553)	783	74	34.9	+	2.12	1.84e-08	1.12e-06
enzyme inhibitor activity (GO:0004857)	428	40	19.08	+	2.1	4.28e-05	0.00138
molecular function inhibitor activity (GO:0140678)	431	40	19.21	+	2.08	4.62e-05	0.00145
phosphoric ester hydrolase activity (GO:0042578)	776	72	34.59	+	2.08	4.47e-08	2.66e-06
oxidoreductase activity, acting on paired donors, with incorporation or reduction of molecular oxygen (GO:0016705)	942	87	41.98	+	2.07	2.06e-09	1.4e-07
monooxygenase activity (GO:0004497)	667	61	29.73	+	2.05	7.22e-07	3.44e-05
phosphoprotein phosphatase activity (GO:0004721)	342	31	15.24	+	2.03	0.000439	0.0104
salt transmembrane transporter activity (GO:1901702)	519	47	23.13	+	2.03	2.18e-05	0.000732
flavin adenine dinucleotide binding (GO:0050660)	278	25	12.39	+	2.02	0.00232	0.0384
hexosyltransferase activity (GO:0016758)	802	72	35.74	+	2.01	1.83e-07	1.01e-05
iron ion binding (GO:0005506)	714	64	31.82	+	2.01	6.99e-07	3.47e-05
phosphatase activity (GO:0016791)	663	59	29.55	+	2	2.67e-06	0.00011
hydrolase activity, acting on glycosyl bonds (GO:0016798)	870	76	38.77	+	1.96	2.3e-07	1.25e-05
protein kinase activity (GO:0004672)	2232	192	99.48	+	1.93	2.55e-16	4.67e-14
carboxylic ester hydrolase activity (GO:0052689)	385	32	17.16	+	1.86	0.00143	0.0264
UDP-glycosyltransferase activity (GO:0008194)	603	50	26.87	+	1.86	8.35e-05	0.00249
sequence-specific DNA binding (GO:0043565)	1977	163	88.11	+	1.85	1.35e-12	1.46e-10
oxidoreductase activity (GO:0016491)	3193	258	142.31	+	1.81	1.62e-18	4.3e-16
phosphotransferase activity, alcohol group as acceptor (GO:0016773)	2539	204	113.16	+	1.8	1.44e-14	2.02e-12
DNA-binding transcription factor activity (GO:0003700)	2283	181	101.75	+	1.78	1.52e-12	1.57e-10
glycosyltransferase activity (GO:0016757)	1191	94	53.08	+	1.77	5.9e-07	2.99e-05
inorganic molecular entity transmembrane transporter activity (GO:0015318)	878	68	39.13	+	1.74	4.38e-05	0.00139
kinase activity (GO:0016301)	3101	231	138.21	+	1.67	5.01e-13	5.68e-11
transcription regulator activity (GO:0140110)	2540	184	113.2	+	1.63	1.11e-09	8.56e-08
transcription regulatory region nucleic acid binding (GO:0001067)	1288	87	57.4	+	1.52	0.000329	0.00861
transcription cis-regulatory region binding (GO:0000976)	1288	87	57.4	+	1.52	0.000329	0.00852
sequence-specific double-stranded DNA binding (GO:1990837)	1316	87	58.65	+	1.48	0.000626	0.0138
hydrolase activity, acting on ester bonds (GO:0016788)	2365	155	105.4	+	1.47	7.06e-06	0.000263
transferase activity, transferring phosphorus-containing groups (GO:0016772)	3599	233	160.4	+	1.45	6.02e-08	3.5e-06
transferase activity (GO:0016740)	7756	495	345.67	+	1.43	1.67e-15	2.85e-13
catalytic activity, acting on a protein (GO:0140096)	5189	330	231.27	+	1.43	3.95e-10	3.25e-08
catalytic activity (GO:0003824)	19266	1174	858.66	+	1.37	4.04e-35	4.81e-32
transmembrane transporter activity (GO:0022857)	2590	153	115.43	+	1.33	0.000844	0.0178
anion binding (GO:0043168)	6371	375	283.95	+	1.32	8.39e-08	4.76e-06
transporter activity (GO:0005215)	2683	157	119.58	+	1.31	0.00103	0.0208
small molecule binding (GO:0036094)	6556	376	292.19	+	1.29	1.04e-06	4.66e-05
ion binding (GO:0043167)	12287	703	547.62	+	1.28	1.95e-12	1.94e-10
DNA binding (GO:0003677)	4454	253	198.51	+	1.27	0.000152	0.0043
metal ion binding (GO:0046872)	6706	376	298.88	+	1.26	8.07e-06	0.000287
cation binding (GO:0043169)	6735	376	300.17	+	1.25	1.12e-05	0.000393
hydrolase activity (GO:0016787)	6652	370	296.47	+	1.25	1.79e-05	0.000616
ATP binding (GO:0005524)	4578	251	204.04	+	1.23	0.00126	0.0237
adenyl ribonucleotide binding (GO:0032559)	4699	257	209.43	+	1.23	0.00112	0.0219
nucleotide binding (GO:0000166)	5889	320	262.46	+	1.22	0.000402	0.0101
nucleoside phosphate binding (GO:1901265)	5889	320	262.46	+	1.22	0.000402	0.00998
carbohydrate derivative binding (GO:0097367)	5343	289	238.13	+	1.21	0.00103	0.0206
adenyl nucleotide binding (GO:0030554)	4993	267	222.53	+	1.2	0.0031	0.0489
molecular_function (GO:0003674)	34956	1825	1557.94	+	1.17	1.86e-24	1.11e-21
Unclassified (UNCLASSIFIED)	26410	910	1177.06	-	0.77	1.86e-24	1.48e-21
protein binding (GO:0005515)	3411	113	152.02	-	0.74	0.0011	0.0217
nucleic acid binding (GO:0003676)	9257	271	412.57	-	0.66	6.31e-15	9.4e-13
ATP-dependent activity (GO:0140657)	1776	49	79.15	-	0.62	0.000406	0.00998
cytoskeletal protein binding (GO:0008092)	624	12	27.81	-	0.43	0.00149	0.027
RNA nuclease activity (GO:0004540)	606	11	27.01	-	0.41	0.000899	0.0186
nuclease activity (GO:0004518)	803	14	35.79	-	0.39	7.69e-05	0.00238
RNA endonuclease activity (GO:0004521)	524	8	23.35	-	0.34	0.000513	0.0117
endonuclease activity (GO:0004519)	618	9	27.54	-	0.33	9.28e-05	0.00273
zinc ion binding (GO:0008270)	1885	24	84.01	-	0.29	2.53e-14	3.34e-12
tubulin binding (GO:0015631)	383	4	17.07	-	0.23	0.000361	0.00915
chromatin binding (GO:0003682)	299	3	13.33	-	0.23	0.00229	0.0382
catalytic activity, acting on RNA (GO:0140098)	1266	12	56.42	-	0.21	2.15e-12	2.05e-10
translation regulator activity, nucleic acid binding (GO:0090079)	317	3	14.13	-	0.21	0.00117	0.0225
translation factor activity, RNA binding (GO:0008135)	317	3	14.13	-	0.21	0.00117	0.0224
microtubule binding (GO:0008017)	319	3	14.22	-	0.21	0.000805	0.0171
structural molecule activity (GO:0005198)	965	9	43.01	-	0.21	1.12e-09	8.31e-08
translation regulator activity (GO:0045182)	342	3	15.24	-	0.2	0.000418	0.0102
mRNA binding (GO:0003729)	925	8	41.23	-	0.19	8.41e-10	6.68e-08
catalytic activity, acting on a nucleic acid (GO:0140640)	2109	15	94	-	0.16	1.19e-23	5.69e-21
ATP-dependent activity, acting on DNA (GO:0008094)	381	2	16.98	-	0.12	1.87e-05	0.000636
RNA binding (GO:0003723)	3062	16	136.47	-	0.12	7.33e-39	1.75e-35
translation initiation factor activity (GO:0003743)	221	1	9.85	-	0.1	0.00127	0.0236
nucleotidyltransferase activity (GO:0016779)	452	2	20.15	-	0.1	1.02e-06	4.67e-05
RNA endonuclease activity, producing 5'-phosphomonoesters (GO:0016891)	461	2	20.55	-	0.1	7.07e-07	3.44e-05
endonuclease activity, active with either ribo- or deoxyribonucleic acids and producing 5'-phosphomonoesters (GO:0016893)	485	2	21.62	-	0.09	2.34e-07	1.24e-05
metal cluster binding (GO:0051540)	247	1	11.01	-	0.09	0.000418	0.0101
iron-sulfur cluster binding (GO:0051536)	247	1	11.01	-	0.09	0.000418	0.00996
catalytic activity, acting on DNA (GO:0140097)	751	3	33.47	-	0.09	7.27e-11	6.19e-09
RNA-DNA hybrid ribonuclease activity (GO:0004523)	410	1	18.27	-	0.05	5.13e-07	2.66e-05
helicase activity (GO:0004386)	520	1	23.18	-	0.04	5.6e-09	3.71e-07
structural constituent of ribosome (GO:0003735)	718	0	32	-	< 0.01	4.73e-14	5.92e-12
RNA helicase activity (GO:0003724)	175	0	7.8	-	< 0.01	0.00101	0.0208
single-stranded DNA binding (GO:0003697)	153	0	6.82	-	< 0.01	0.00214	0.0359
DNA helicase activity (GO:0003678)	202	0	9	-	< 0.01	0.000314	0.0083
DNA polymerase activity (GO:0034061)	181	0	8.07	-	< 0.01	0.000663	0.0145
rRNA binding (GO:0019843)	186	0	8.29	-	< 0.01	0.000711	0.0153
exonuclease activity (GO:0004527)	169	0	7.53	-	< 0.01	0.00159	0.0287
ATP-dependent activity, acting on RNA (GO:0008186)	175	0	7.8	-	< 0.01	0.00101	0.0206
catalytic activity, acting on a tRNA (GO:0140101)	304	0	13.55	-	< 0.01	2.76e-06	0.000112
