## Supplementary Table 2 for "ER-located PIN5 transporter generates potent auxin sinks driven by the IAA decarboxylation pathway"

### Sheet: Supp. Table 2
Supp. Table 2. Results of PANTHER Overrepresentation test (GO - Biological process) of transcripts significantly upregulated in AtPIN5 overexpressing cells BY-2 cells compared to non-induced controls and to auxin-starved BY-2 cells.
Analysis Type:	PANTHER Overrepresentation Test (Released 20231017)
Annotation Version and Release Date:	GO Ontology database DOI: 10.5281/zenodo.7942786 Released 2023-01-05
Analyzed List:	Transcripts significantly upregulated in EST:AtPIN5 vs DMSO:AtPIN5 and EST:AtPIN5 vs auxin starved BY-2 cells. Transcripts are also not UPregulated in auxin starved vs ctrl BY-2 cells.
Reference List:	Nicotiana tabacum (all genes in database)
Test Type:	FISHER
Correction:	FDR
GO biological process complete	Nicotiana tabacum - REFLIST (61366)	Client Text Box Input (114)	Client Text Box Input (expected)	Client Text Box Input (over/under)	Client Text Box Input (fold Enrichment)	Client Text Box Input (raw P-value)	Client Text Box Input (FDR)
transition metal ion transport (GO:0000041)	144	6	0.27	+	22.43	4.09e-07	0.00159
GO-determining genes
TOBAC|Gene=LOC107823809|UniProtKB=A0A1S4CYC5	XM_016650518	fe(2+) transport protein 1-like;LOC107823809;PTN004222332;orthologs	ZINC TRANSPORTER 7 (PTHR11040:SF41)
TOBAC|Gene=LOC107808931|UniProtKB=A0A1S4BJI9	XM_016633491	fe(2+) transport protein 1-like;LOC107808931;PTN004222333;orthologs	ZINC TRANSPORTER 7 (PTHR11040:SF41)
TOBAC|Gene=LOC107778500|UniProtKB=A0A1S3YPW6	XM_016598770	Copper transport protein;LOC107778500;PTN004363946;orthologs	COPPER TRANSPORT PROTEIN (PTHR12483:SF98)
TOBAC|Gene=LOC107760691|UniProtKB=A0A1S3X3I7	XM_016578782	metal transporter Nramp5-like;LOC107760691;PTN004292350;orthologs	METAL TRANSPORTER NRAMP5 (PTHR11706:SF77)
TOBAC|Gene=LOC107801306|UniProtKB=A0A1S4ATT7	XM_016624613	metal tolerance protein 11 isoform X1;LOC107801306;PTN005185495;orthologs	METAL TOLERANCE PROTEIN 11 (PTHR43840:SF5)
TOBAC|Gene=LOC107777768|UniProtKB=A0A1S3YMR4	XM_016597897	fe(2+) transport protein 1-like;LOC107777768;PTN004222334;orthologs	ZINC TRANSPORTER 7 (PTHR11040:SF41)
